# Repetitive Spreading Depolarization induces gene expression changes related to synaptic plasticity and neuroprotective pathways

**DOI:** 10.1101/2023.02.27.530317

**Authors:** Michela Dell’Orco, Jordan E. Weisend, Nora I. Perrone-Bizzozero, Andrew P. Carlson, Russell A. Morton, David N Linsenbardt, C. William Shuttleworth

## Abstract

Spreading depolarization (SD) is a slowly propagating wave of profound depolarization that sweeps through cortical tissue. While much emphasis has been placed on the damaging consequences of SD, there is uncertainty surrounding the potential activation of beneficial pathways such as cell survival and plasticity. The present study used unbiased assessments of gene expression to evaluate that compensatory and repair mechanisms could be recruited following SD, regardless of the induction method, which prior to this work had not been assessed. We also tested assumptions of appropriate controls and the spatial extent of expression changes that are important for *in vivo* SD models. SD clusters were induced with either KCl focal application or optogenetic stimulation in healthy mice. Cortical RNA was extracted and sequenced to identify differentially expressed genes (DEGs). SDs using both induction methods significantly upregulated 16 genes (versus sham animals) that included the cell proliferation-related genes FOS, JUN, and DUSP6, the plasticity-related genes ARC and HOMER1, and the inflammation-related genes PTGS2, EGR2, and NR4A1. The contralateral hemisphere is commonly used as control tissue for DEG studies, but its activity could be modified by near-global disruption of activity in the adjacent brain. We found 21 upregulated genes when comparing SD-involved cortex versus tissue from the contralateral hemisphere of the same animals. Interestingly, there was almost complete overlap (21/16) with the DEGs identified using sham controls. Neuronal activity also differs in SD initiation zones, where sustained global depolarization is required to initiate propagating events. We found that gene expression varied as a function of the distance from the SD initiation site, with greater expression differences observed in regions further away. Functional and pathway enrichment analyses identified axonogenesis, branching, neuritogenesis, and dendritic growth as significantly enriched in overlapping DEGs. Increased expression of SD-induced genes was also associated with predicted inhibition of pathways associated with cell death, and apoptosis. These results identify novel biological pathways that could be involved in plasticity and/or circuit modification in brain tissue impacted by SD. These results also identify novel functional targets that could be tested to determine potential roles in recovery and survival of peri-infarct tissues.
