## Supplementary Table 1 for "Repetitive Spreading Depolarization induces gene expression changes related to synaptic plasticity and neuroprotective pathways"

### Sheet: SD vs SHAM DEG
Regulation	Ensembl ID	log2 Fold Change	Adj.Pval	Symbol
Up	ENSMUSG00000033054	4.57929	0.000744	Npat
Up	ENSMUSG00000032487	3.32249	1.38e-15	Ptgs2
Up	ENSMUSG00000021250	3.09867	1.61e-12	Fos
Up	ENSMUSG00000037868	2.7267	0.000163	Egr2
Up	ENSMUSG00000003545	2.60705	1.61e-12	Fosb
Up	ENSMUSG00000022602	2.50499	6.13e-19	Arc
Up	ENSMUSG00000019960	2.14339	2.26e-08	Dusp6
Up	ENSMUSG00000052837	2.11974	3.32e-15	Junb
Up	ENSMUSG00000034765	2.05473	3.45e-06	Dusp5
Up	ENSMUSG00000071341	1.9725	4.92e-13	Egr4
Up	ENSMUSG00000034936	1.66909	3.95e-15	Arl4d
Up	ENSMUSG00000026360	1.62646	2.01e-06	Rgs2
Up	ENSMUSG00000021453	1.57863	3.22e-10	Gadd45g
Up	ENSMUSG00000020423	1.56643	0.00019	Btg2
Up	ENSMUSG00000024190	1.55496	2.81e-07	Dusp1
Up	ENSMUSG00000038418	1.52188	3.02e-12	Egr1

### Sheet: SD vs SHAM
© 2000-2023 QIAGEN. All rights reserved.
Symbol	Entrez Gene Name	Gene Symbol - mouse (Entrez Gene)	Expr Fold Change	Location	Type(s)	Biomarker Application(s)	Drug(s)	Entrez Gene ID for Human	Entrez Gene ID for Mouse	Entrez Gene ID for Rat
ACTN2	actinin alpha 2	Actn2	1.384	Nucleus	transcription regulator	unspecified application		88	11472	291245
ADAMTS1	ADAM metallopeptidase with thrombospondin type 1 motif 1	Adamts1	1.355	Extracellular Space	peptidase			9510	11504	79252
ADM	adrenomedullin	Adm	1.292	Extracellular Space	other	prognosis,unspecified application		133	11535	25026
ADRB1	adrenoceptor beta 1	Adrb1	2.208	Plasma Membrane	G-protein coupled receptor	prognosis,unspecified application	acebutolol,albuterol,alprenolol,amiodarone,arbutamine,articaine/epinephrine,atenolol,atenolol/chlorthalidone,bendroflumethiazide/nadolol,betaxolol,bimatoprost/timolol,bisoprolol,bisoprolol/hydrochlorothiazide,bopindolol,bupivacaine/epinephrine,bupranolol,carteolol,carvedilol,carvedilol/enalapril,celiprolol,cisplatin/epinephrine,dexamethasone/olanzapine,dipivefrin,dobutamine,dopamine,dorzolamide/t…	153	11554	24925
ADRB2	adrenoceptor beta 2	Adrb2	1.271	Plasma Membrane	G-protein coupled receptor	diagnosis,efficacy,unspecified application	aclidinium/formoterol,albuterol,albuterol/ipratropium,alprenolol,arbutamine,arformoterol,articaine/epinephrine,atenolol,bambuterol,beclomethasone dipropionate/formoterol/glycopyrrolate,bedoradrine,bendroflumethiazide/nadolol,betaxolol,bimatoprost/timolol,bisoprolol,bisoprolol/hydrochlorothiazide,bitolterol,budesonide/formoterol,budesonide/formoterol/glycopyrrolate,bupivacaine/epinephrine,carteolo…	154	11555	24176
APOLD1	apolipoprotein L domain containing 1	Apold1	1.353	Other	other			81575	381823	444983
ARC	activity regulated cytoskeleton associated protein	Arc	6.322	Cytoplasm	other			23237	11838	54323
ARL4D	ADP ribosylation factor like GTPase 4D	Arl4d	3.124	Nucleus	enzyme			379	80981	303559
ARPP21	cAMP regulated phosphoprotein 21	Arpp21	1.305	Cytoplasm	other			10777	74100	363153
ATF3	activating transcription factor 3	Atf3	2.123	Nucleus	transcription regulator	unspecified application		467	11910	25389
ATXN1L	ataxin 1 like	Atxn1l	1.292	Nucleus	other			342371	52335	103694328
B3GNT2	UDP-GlcNAc:betaGal beta-1,3-N-acetylglucosaminyltransferase 2	B3gnt2	1.298	Cytoplasm	enzyme			10678	53625	305571
BDNF	brain derived neurotrophic factor	Bdnf	1.796	Extracellular Space	growth factor	efficacy,response to therapy		627	12064	24225
BHLHE40	basic helix-loop-helix family member e40	Bhlhe40	1.28	Nucleus	transcription regulator			8553	20893	79431
BLOC1S6	biogenesis of lysosomal organelles complex 1 subunit 6	Bloc1s6	1.723	Cytoplasm	other			26258	18457	317630
BMP3	bone morphogenetic protein 3	Bmp3	1.293	Extracellular Space	growth factor	diagnosis		651	110075	25667
BTG1	BTG anti-proliferation factor 1	Btg1	1.614	Nucleus	transcription regulator			694	12226	29618
BTG2	BTG anti-proliferation factor 2	Btg2	3.044	Nucleus	transcription regulator			7832	12227	29619
C11orf96	chromosome 11 open reading frame 96	Gm13889	2.22	Other	other			387763	620695	499839
Ccl7	chemokine (C-C motif) ligand 7	Ccl7	1.631	Extracellular Space	cytokine	unspecified application			20306	287561
CD14	CD14 molecule	Cd14	1.381	Plasma Membrane	transmembrane receptor	efficacy,unspecified application		929	12475	60350
CDC42EP3	CDC42 effector protein 3	Cdc42ep3	1.499	Cytoplasm	other			10602	260409	313838
CHSY3	chondroitin sulfate synthase 3	Chsy3	1.29	Cytoplasm	enzyme			337876	78923	291577
CIART	circadian associated repressor of transcription	Ciart	1.55	Nucleus	other			148523	229599	365871
CITED2	Cbp/p300 interacting transactivator with Glu/Asp rich carboxy-terminal domain 2	Cited2	2.347	Nucleus	transcription regulator			10370	17684	114490
CITED4	Cbp/p300 interacting transactivator with Glu/Asp rich carboxy-terminal domain 4	Cited4	1.758	Nucleus	transcription regulator			163732	56222	114491
COQ10B	coenzyme Q10B	Coq10b	1.375	Cytoplasm	other			80219	67876	301416
CSRNP1	cysteine and serine rich nuclear protein 1	Csrnp1	1.364	Nucleus	transcription regulator			64651	215418	363165
CXCL2	C-X-C motif chemokine ligand 2	Cxcl1	1.46	Extracellular Space	cytokine			2920	14825	81503
DDIT4L	DNA damage inducible transcript 4 like	Ddit4l	1.578	Cytoplasm	other			115265	73284	100363484
DNAJB1	DnaJ heat shock protein family (Hsp40) member B1	Dnajb1	1.311	Nucleus	transcription regulator			3337	81489	361384
DNAJB5	DnaJ heat shock protein family (Hsp40) member B5	Dnajb5	1.316	Cytoplasm	other			25822	56323	313811
DUSP1	dual specificity phosphatase 1	Dusp1	2.92	Nucleus	phosphatase	diagnosis,efficacy		1843	19252	114856
DUSP14	dual specificity phosphatase 14	Dusp14	1.677	Other	phosphatase			11072	56405	360580|365977
DUSP4	dual specificity phosphatase 4	Dusp4	1.853	Nucleus	phosphatase	diagnosis		1846	319520	60587
DUSP5	dual specificity phosphatase 5	Dusp5	3.625	Nucleus	phosphatase			1847	240672	171109
DUSP6	dual specificity phosphatase 6	Dusp6	4.948	Cytoplasm	phosphatase	diagnosis		1848	67603	116663
DYRK3	dual specificity tyrosine phosphorylation regulated kinase 3	Dyrk3	1.363	Nucleus	kinase			8444	226419	304775
EAPP	E2F associated phosphoprotein	Eapp	1.275	Cytoplasm	other			55837	66266	299043
EGR1	early growth response 1	Egr1	3.028	Nucleus	transcription regulator	diagnosis,efficacy		1958	13653	24330
EGR2	early growth response 2	Egr2	4.474	Nucleus	transcription regulator			1959	13654	114090
EGR3	early growth response 3	Egr3	1.743	Nucleus	transcription regulator			1960	13655	25148
EGR4	early growth response 4	Egr4	3.933	Nucleus	transcription regulator			1961	13656	25129
EMD	emerin	Emd	1.352	Nucleus	other			2010	13726	25437
ERRFI1	ERBB receptor feedback inhibitor 1	Errfi1	1.717	Cytoplasm	other			54206	74155	313729
FGFR3	fibroblast growth factor receptor 3	Fgfr3	1.287	Plasma Membrane	kinase	prognosis	3D185,ASP5878,B-701,crizotinib/pazopanib,debio 1347,derazantinib,docetaxel/nintedanib,erdafitinib,everolimus/lenvatinib,FIIN-2,futibatinib,infigratinib,lapatinib/pazopanib,lenvatinib,lenvatinib/pembrolizumab,LY3076226,masitinib,nintedanib,pazopanib,pemigatinib,PRN1371,SAR103168,selpercatinib,tasurgratinib	2261	14184	84489
FLRT3	fibronectin leucine rich transmembrane protein 3	Flrt3	2.087	Plasma Membrane	other			23767	71436	366205
FOS	Fos proto-oncogene, AP-1 transcription factor subunit	Fos	10.827	Nucleus	transcription regulator	diagnosis,efficacy		2353	14281	314322
FOSB	FosB proto-oncogene, AP-1 transcription factor subunit	Fosb	6.551	Nucleus	transcription regulator			2354	14282	100360880
FOSL2	FOS like 2, AP-1 transcription factor subunit	Fosl2	1.843	Nucleus	transcription regulator			2355	14284	25446
FRMD6	FERM domain containing 6	Frmd6	1.268	Cytoplasm	other			122786	319710	257646
FZD1	frizzled class receptor 1	Fzd1	1.275	Plasma Membrane	G-protein coupled receptor		vantictumab	8321	14362	58868
GADD45B	growth arrest and DNA damage inducible beta	Gadd45b	1.342	Cytoplasm	other			4616	17873	299626
GADD45G	growth arrest and DNA damage inducible gamma	Gadd45g	2.939	Nucleus	other	efficacy		10912	23882	291005
GPR3	G protein-coupled receptor 3	Gpr3	1.547	Plasma Membrane	G-protein coupled receptor			2827	14748	266769
GRAMD1B	GRAM domain containing 1B	Gramd1b	1.623	Cytoplasm	transporter			57476	235283	300644
HMGCR	3-hydroxy-3-methylglutaryl-CoA reductase	Hmgcr	1.547	Cytoplasm	enzyme	efficacy	amlodipine/atorvastatin,amlodipine/ezetimibe/losartan/rosuvastatin,aspirin/pravastatin,atorvastatin,atorvastatin/choline fenofibrate,atorvastatin/ezetimibe,atorvastatin/niacin,beta-hydroxy simvastatin acid,cerivastatin,crilvastatin,ezetimibe/fluvastatin,ezetimibe/rosuvastatin,ezetimibe/simvastatin,fenofibrate/pravastatin,fenofibrate/simvastatin,fenofibric acid/rosuvastatin,fluvastatin,lovastatin,…	3156	15357	25675
ID2	inhibitor of DNA binding 2	Id2	1.251	Nucleus	transcription regulator			3398	15902	25587
IER2	immediate early response 2	Ier2	2.447	Cytoplasm	transcription regulator			9592	15936	494344
IER5	immediate early response 5	Ier5	1.329	Nucleus	other			51278	15939	498256
IFRD1	interferon related developmental regulator 1	Ifrd1	1.754	Nucleus	other			3475	15982	29596
INHBA	inhibin subunit beta A	Inhba	1.323	Extracellular Space	growth factor	diagnosis,unspecified application	activin type 2B receptor Fc fusion protein STM 343,garetosmab	3624	16323	29200
IRAK2	interleukin 1 receptor associated kinase 2	Irak2	1.419	Plasma Membrane	kinase			3656	108960	362418
IRF2BP2	interferon regulatory factor 2 binding protein 2	Irf2bp2	1.64	Nucleus	transcription regulator			359948	270110	679357
IRS2	insulin receptor substrate 2	Irs2	1.539	Cytoplasm	enzyme		NT219	8660	384783	29376
JUN	Jun proto-oncogene, AP-1 transcription factor subunit	Jun	2.06	Nucleus	transcription regulator	prognosis,unspecified application		3725	16476	24516
JUNB	JunB proto-oncogene, AP-1 transcription factor subunit	Junb	4.568	Nucleus	transcription regulator	response to therapy		3726	16477	24517
KCNJ2	potassium inwardly rectifying channel subfamily J member 2	Kcnj2	2.148	Plasma Membrane	ion channel		amiodarone,nicorandil	3759	16518	29712
KCNV1	potassium voltage-gated channel modifier subfamily V member 1	Kcnv1	1.304	Plasma Membrane	ion channel			27012	67498	60326
KLF6	KLF transcription factor 6	Klf6	2.229	Nucleus	transcription regulator			1316	23849	58954
NR4A3	nuclear receptor subfamily 4 group A member 3	Nr4a3	1.435	Nucleus	ligand-dependent nuclear receptor			8013	18124	58853
OTUD1	OTU deubiquitinase 1	Otud1	1.6	Other	peptidase			220213	71198	498803
Pde4d	phosphodiesterase 4D, cAMP specific	Pde4d	1.252	Cytoplasm	enzyme				238871
PER1	period circadian regulator 1	Per1	1.761	Nucleus	transcription regulator		avibactam	5187	18626	287422
PIGA	phosphatidylinositol glycan anchor biosynthesis class A	Piga	1.274	Cytoplasm	enzyme			5277	18700	363464
PIK3R1	phosphoinositide-3-kinase regulatory subunit 1	Pik3r1	1.306	Cytoplasm	kinase			5295	18708	25513
PLAUR	plasminogen activator, urokinase receptor	Plaur	1.32	Plasma Membrane	transmembrane receptor	diagnosis,disease progression		5329	18793	50692
PLK2	polo like kinase 2	Plk2	1.894	Nucleus	kinase		PLK2 inhibitor 37	10769	20620	83722
PLK3	polo like kinase 3	Plk3	1.346	Nucleus	kinase		GW843682	1263	12795	58936
PRDM8	PR/SET domain 8	Prdm8	1.325	Nucleus	transcription regulator			56978	77630	305198
PTGS2	prostaglandin-endoperoxide synthase 2	Ptgs2	9.755	Cytoplasm	enzyme	diagnosis,disease progression,efficacy,prognosis,unspecified application	acetaminophen,acetaminophen/aspirin/caffeine,acetaminophen/aspirin/codeine,acetaminophen/butalbital,acetaminophen/butalbital/caffeine,acetaminophen/butalbital/caffeine/codeine,acetaminophen/caffeine/chlorpheniramine/hydrocodone/phenylephrine,acetaminophen/caffeine/dihydrocodeine,acetaminophen/cetirizine/prednisolone,acetaminophen/clemastine/pseudoephedrine,acetaminophen/codeine,acetaminophen/dexb…	5743	19225	29527
RASL11B	RAS like family 11 member B	Rasl11b	1.517	Plasma Membrane	enzyme			65997	68939	305302
REM2	RRAD and GEM like GTPase 2	Rem2	1.483	Plasma Membrane	enzyme			161253	140743	64626
RGS2	regulator of G protein signaling 2	Rgs2	3.121	Nucleus	enzyme			5997	19735	84583
RGS4	regulator of G protein signaling 4	Rgs4	1.564	Cytoplasm	enzyme			5999	19736	29480
RHEB	Ras homolog, mTORC1 binding	Rheb	1.301	Cytoplasm	enzyme			6009	19744	26954
RND3	Rho family GTPase 3	Rnd3	1.687	Cytoplasm	enzyme			390	74194	295588
SYT4	synaptotagmin 4	Syt4	1.261	Cytoplasm	transporter			6860	20983	64440
TAC1	tachykinin precursor 1	Tac1	1.457	Extracellular Space	other	diagnosis		6863	21333	24806
THBS1	thrombospondin 1	Thbs1	1.368	Extracellular Space	other	diagnosis,efficacy		7057	21825	445442
TIPARP	TCDD inducible poly(ADP-ribose) polymerase	Tiparp	1.559	Nucleus	enzyme		atamparib	25976	99929	310467
TOB1	transducer of ERBB2, 1	Tob1	1.704	Nucleus	transcription regulator			10140	22057	170842
TRIB1	tribbles pseudokinase 1	Trib1	2.642	Cytoplasm	kinase			10221	211770	78969
VGF	VGF nerve growth factor inducible	Vgf	2.143	Extracellular Space	growth factor	unspecified application		7425	381677	29461
ZFP36L2	ZFP36 ring finger protein like 2	Zfp36l2	1.45	Nucleus	transcription regulator	unspecified application		678	12193	298765
ZNF281	zinc finger protein 281	Zfp281	1.349	Nucleus	transcription regulator			23528	226442	305083

### Sheet: SD vs Contralateral DEGs
Regulation	Ensembl ID	log2 Fold Change	Adj.Pval	Symbol
Up	ENSMUSG00000045903	7.13035	3.48e-41	Npas4
Up	ENSMUSG00000021250	4.4369	7.69e-62	Fos
Up	ENSMUSG00000032487	4.28896	2.1e-22	Ptgs2
Up	ENSMUSG00000003545	3.61224	7.13e-20	Fosb
Up	ENSMUSG00000019960	3.1185	1.85e-38	Dusp6
Up	ENSMUSG00000022602	3.06038	1.34e-47	Arc
Up	ENSMUSG00000023034	2.95155	3.61e-39	Nr4a1
Up	ENSMUSG00000052837	2.86446	6.6e-44	Junb
Up	ENSMUSG00000037868	2.73182	0.000121	Egr2
Up	ENSMUSG00000071341	2.49469	1.58e-20	Egr4
Up	ENSMUSG00000034765	2.40784	1.04e-07	Dusp5
Up	ENSMUSG00000026360	2.12829	1.36e-15	Rgs2
Up	ENSMUSG00000020423	2.08914	2.89e-10	Btg2
Up	ENSMUSG00000032501	2.07352	0.0212	Trib1
Up	ENSMUSG00000038418	1.97853	4.75e-22	Egr1
Up	ENSMUSG00000024190	1.91694	2.96e-13	Dusp1
Up	ENSMUSG00000034936	1.88544	4.35e-21	Arl4d
Up	ENSMUSG00000053560	1.88335	4.67e-06	Ier2
Up	ENSMUSG00000021453	1.81386	1.88e-17	Gadd45g
Up	ENSMUSG00000059991	1.7612	9.55e-07	Nptx2
Up	ENSMUSG00000035283	1.71698	9.83e-05	Adrb1

### Sheet: SD vs Contralateral
© 2000-2023 QIAGEN. All rights reserved.
Symbol	Entrez Gene Name	Gene Symbol - mouse (Entrez Gene)	Expr Fold Change	Location	Type(s)	Biomarker Application(s)	Drug(s)	Entrez Gene ID for Human	Entrez Gene ID for Mouse	Entrez Gene ID for Rat
ADAMTS1	ADAM metallopeptidase with thrombospondin type 1 motif 1	Adamts1	1.578	Extracellular Space	peptidase			9510	11504	79252
ADCYAP1	adenylate cyclase activating polypeptide 1	Adcyap1	1.306	Extracellular Space	other			116	11516	24166
ADM	adrenomedullin	Adm	1.267	Extracellular Space	other	prognosis,unspecified application		133	11535	25026
ADRB1	adrenoceptor beta 1	Adrb1	2.865	Plasma Membrane	G-protein coupled receptor	prognosis,unspecified application	acebutolol,albuterol,alprenolol,amiodarone,arbutamine,articaine/epinephrine,atenolol,atenolol/chlorthalidone,bendroflumethiazide/nadolol,betaxolol,bimatoprost/timolol,bisoprolol,bisoprolol/hydrochlorothiazide,bopindolol,bupivacaine/epinephrine,bupranolol,carteolol,carvedilol,carvedilol/enalapril,celiprolol,cisplatin/epinephrine,dexamethasone/olanzapine,dipivefrin,dobutamine,dopamine,dorzolamide/t…	153	11554	24925
APOLD1	apolipoprotein L domain containing 1	Apold1	1.495	Other	other			81575	381823	444983
ARC	activity regulated cytoskeleton associated protein	Arc	7.957	Cytoplasm	other			23237	11838	54323
ARL4D	ADP ribosylation factor like GTPase 4D	Arl4d	3.541	Nucleus	enzyme			379	80981	303559
ARPP21	cAMP regulated phosphoprotein 21	Arpp21	1.256	Cytoplasm	other			10777	74100	363153
ATF3	activating transcription factor 3	Atf3	2.314	Nucleus	transcription regulator	unspecified application		467	11910	25389
B3GNT2	UDP-GlcNAc:betaGal beta-1,3-N-acetylglucosaminyltransferase 2	B3gnt2	1.591	Cytoplasm	enzyme			10678	53625	305571
BCL2A1	BCL2 related protein A1	Bcl2a1b	1.408	Cytoplasm	other			597	12044|12045|12047	170929
BDNF	brain derived neurotrophic factor	Bdnf	1.799	Extracellular Space	growth factor	efficacy,response to therapy		627	12064	24225
BHLHE40	basic helix-loop-helix family member e40	Bhlhe40	1.386	Nucleus	transcription regulator			8553	20893	79431
BMP3	bone morphogenetic protein 3	Bmp3	1.487	Extracellular Space	growth factor	diagnosis		651	110075	25667
BOC	BOC cell adhesion associated, oncogene regulated	Boc	1.278	Plasma Membrane	other			91653	117606	360715
BTG1	BTG anti-proliferation factor 1	Btg1	1.657	Nucleus	transcription regulator			694	12226	29618
BTG2	BTG anti-proliferation factor 2	Btg2	3.825	Nucleus	transcription regulator			7832	12227	29619
C11orf96	chromosome 11 open reading frame 96	Gm13889	2.64	Other	other			387763	620695	499839
CCKBR	cholecystokinin B receptor	Cckbr	1.358	Plasma Membrane	G-protein coupled receptor		111In-CP04,itriglumide,lutetium-177-PP-F11N,nastorazepide,netazepide,pentagastrin	887	12426	25706
Ccl7	chemokine (C-C motif) ligand 7	Ccl7	1.972	Extracellular Space	cytokine	unspecified application			20306	287561
CD14	CD14 molecule	Cd14	1.542	Plasma Membrane	transmembrane receptor	efficacy,unspecified application		929	12475	60350
CDC42EP3	CDC42 effector protein 3	Cdc42ep3	1.618	Cytoplasm	other			10602	260409	313838
CHSY3	chondroitin sulfate synthase 3	Chsy3	1.29	Cytoplasm	enzyme			337876	78923	291577
CIART	circadian associated repressor of transcription	Ciart	1.853	Nucleus	other			148523	229599	365871
CITED2	Cbp/p300 interacting transactivator with Glu/Asp rich carboxy-terminal domain 2	Cited2	2.352	Nucleus	transcription regulator			10370	17684	114490
CITED4	Cbp/p300 interacting transactivator with Glu/Asp rich carboxy-terminal domain 4	Cited4	2.119	Nucleus	transcription regulator			163732	56222	114491
COQ10B	coenzyme Q10B	Coq10b	1.35	Cytoplasm	other			80219	67876	301416
CSRNP1	cysteine and serine rich nuclear protein 1	Csrnp1	1.702	Nucleus	transcription regulator			64651	215418	363165
CXCL2	C-X-C motif chemokine ligand 2	Cxcl1	1.55	Extracellular Space	cytokine			2920	14825	81503
DDIT4L	DNA damage inducible transcript 4 like	Ddit4l	2.104	Cytoplasm	other			115265	73284	100363484
DNAJB1	DnaJ heat shock protein family (Hsp40) member B1	Dnajb1	1.315	Nucleus	transcription regulator			3337	81489	361384
DNAJB5	DnaJ heat shock protein family (Hsp40) member B5	Dnajb5	1.313	Cytoplasm	other			25822	56323	313811
DUSP1	dual specificity phosphatase 1	Dusp1	3.588	Nucleus	phosphatase	diagnosis,efficacy		1843	19252	114856
DUSP4	dual specificity phosphatase 4	Dusp4	2.04	Nucleus	phosphatase	diagnosis		1846	319520	60587
DUSP5	dual specificity phosphatase 5	Dusp5	4.34	Nucleus	phosphatase			1847	240672	171109
DUSP6	dual specificity phosphatase 6	Dusp6	8.109	Cytoplasm	phosphatase	diagnosis		1848	67603	116663
DUSP14	dual specificity phosphatase 14	Dusp14	1.904	Other	phosphatase			11072	56405	360580|365977
DYRK3	dual specificity tyrosine phosphorylation regulated kinase 3	Dyrk3	1.329	Nucleus	kinase			8444	226419	304775
EGR1	early growth response 1	Egr1	3.965	Nucleus	transcription regulator	diagnosis,efficacy		1958	13653	24330
EGR2	early growth response 2	Egr2	4.651	Nucleus	transcription regulator			1959	13654	114090
EGR3	early growth response 3	Egr3	1.719	Nucleus	transcription regulator			1960	13655	25148
EGR4	early growth response 4	Egr4	5.307	Nucleus	transcription regulator			1961	13656	25129
EMD	emerin	Emd	1.342	Nucleus	other			2010	13726	25437
ERRFI1	ERBB receptor feedback inhibitor 1	Errfi1	1.718	Cytoplasm	other			54206	74155	313729
FBXO33	F-box protein 33	Fbxo33	1.993	Other	other			254170	70611	314157
FBXW7	F-box and WD repeat domain containing 7	Fbxw7	1.623	Nucleus	enzyme	unspecified application		55294	50754	100360914
FLRT2	fibronectin leucine rich transmembrane protein 2	Flrt2	1.294	Plasma Membrane	other	unspecified application		23768	399558	299236
FLRT3	fibronectin leucine rich transmembrane protein 3	Flrt3	2.086	Plasma Membrane	other			23767	71436	366205
FOS	Fos proto-oncogene, AP-1 transcription factor subunit	Fos	19.989	Nucleus	transcription regulator	diagnosis,efficacy		2353	14281	314322
FOSB	FosB proto-oncogene, AP-1 transcription factor subunit	Fosb	9.886	Nucleus	transcription regulator			2354	14282	100360880
FOSL2	FOS like 2, AP-1 transcription factor subunit	Fosl2	1.943	Nucleus	transcription regulator			2355	14284	25446
FRMD6	FERM domain containing 6	Frmd6	1.357	Cytoplasm	other			122786	319710	257646
FZD1	frizzled class receptor 1	Fzd1	1.348	Plasma Membrane	G-protein coupled receptor		vantictumab	8321	14362	58868
GADD45G	growth arrest and DNA damage inducible gamma	Gadd45g	3.362	Nucleus	other	efficacy		10912	23882	291005
GCNT4	glucosaminyl (N-acetyl) transferase 4	Gcnt4	1.372	Cytoplasm	enzyme			51301	218476
GPR3	G protein-coupled receptor 3	Gpr3	1.633	Plasma Membrane	G-protein coupled receptor			2827	14748	266769
GPR19	G protein-coupled receptor 19	Gpr19	1.383	Plasma Membrane	G-protein coupled receptor			2842	14760	312787
GRAMD1B	GRAM domain containing 1B	Gramd1b	1.677	Cytoplasm	transporter			57476	235283	300644
HLA-DRB5	major histocompatibility complex, class II, DR beta 5	H2-Eb1	1.251	Plasma Membrane	transmembrane receptor			3127	14969	294270
HMGCR	3-hydroxy-3-methylglutaryl-CoA reductase	Hmgcr	1.668	Cytoplasm	enzyme	efficacy	amlodipine/atorvastatin,amlodipine/ezetimibe/losartan/rosuvastatin,aspirin/pravastatin,atorvastatin,atorvastatin/choline fenofibrate,atorvastatin/ezetimibe,atorvastatin/niacin,beta-hydroxy simvastatin acid,cerivastatin,crilvastatin,ezetimibe/fluvastatin,ezetimibe/rosuvastatin,ezetimibe/simvastatin,fenofibrate/pravastatin,fenofibrate/simvastatin,fenofibric acid/rosuvastatin,fluvastatin,lovastatin,…	3156	15357	25675
HS3ST1	heparan sulfate-glucosamine 3-sulfotransferase 1	Hs3st1	1.346	Cytoplasm	enzyme			9957	15476	84406
ID2	inhibitor of DNA binding 2	Id2	1.327	Nucleus	transcription regulator			3398	15902	25587
IER2	immediate early response 2	Ier2	3.201	Cytoplasm	transcription regulator			9592	15936	494344
IER5	immediate early response 5	Ier5	1.425	Nucleus	other			51278	15939	498256
IFRD1	interferon related developmental regulator 1	Ifrd1	1.811	Nucleus	other			3475	15982	29596
IFT22	intraflagellar transport 22	Ift22	1.386	Extracellular Space	other			64792	67286	288585
ING2	inhibitor of growth family member 2	Ing2	1.289	Nucleus	transcription regulator			3622	69260	290744
INHBA	inhibin subunit beta A	Inhba	1.379	Extracellular Space	growth factor	diagnosis,unspecified application	activin type 2B receptor Fc fusion protein STM 343,garetosmab	3624	16323	29200
IRF2BP2	interferon regulatory factor 2 binding protein 2	Irf2bp2	1.886	Nucleus	transcription regulator			359948	270110	679357
IRF2BPL	interferon regulatory factor 2 binding protein like	Irf2bpl	1.265	Nucleus	enzyme			64207	238330	314329
IRS2	insulin receptor substrate 2	Irs2	1.585	Cytoplasm	enzyme		NT219	8660	384783	29376
JUN	Jun proto-oncogene, AP-1 transcription factor subunit	Jun	2.467	Nucleus	transcription regulator	prognosis,unspecified application		3725	16476	24516
JUNB	JunB proto-oncogene, AP-1 transcription factor subunit	Junb	6.896	Nucleus	transcription regulator	response to therapy		3726	16477	24517
KCNJ2	potassium inwardly rectifying channel subfamily J member 2	Kcnj2	2.528	Plasma Membrane	ion channel		amiodarone,nicorandil	3759	16518	29712
KCNV1	potassium voltage-gated channel modifier subfamily V member 1	Kcnv1	1.563	Plasma Membrane	ion channel			27012	67498	60326
KCTD16	potassium channel tetramerization domain containing 16	Kctd16	1.268	Plasma Membrane	other			57528	383348	291618
KDM6B	lysine demethylase 6B	Kdm6b	1.399	Extracellular Space	enzyme			23135	216850	363630
KLF6	KLF transcription factor 6	Klf6	2.5	Nucleus	transcription regulator			1316	23849	58954
KLF7	KLF transcription factor 7	Klf7	1.275	Nucleus	transcription regulator			8609	93691
LBH	LBH regulator of WNT signaling pathway	Lbh	1.334	Nucleus	transcription regulator			81606	77889	683626
LONRF1	LON peptidase N-terminal domain and ring finger 1	Lonrf1	1.395	Cytoplasm	other			91694	244421	306505
LRP3	LDL receptor related protein 3	Lrp3	1.273	Plasma Membrane	transmembrane receptor			4037	435965	89787
MAFF	MAF bZIP transcription factor F	Maff	1.295	Nucleus	transcription regulator			23764	17133	366960
MAPKAPK5	MAPK activated protein kinase 5	Mapkapk5	1.503	Cytoplasm	kinase		GLPG0259,rottlerin	8550	17165	498183
MAS1	MAS1 proto-oncogene, G protein-coupled receptor	Mas1	1.505	Plasma Membrane	G-protein coupled receptor			4142	17171	25153
MIDN	midnolin	Midn	1.401	Nucleus	other			90007	59090	314623
MKX	mohawk homeobox	Mkx	1.284	Nucleus	transcription regulator			283078	210719	291228
NEDD9	neural precursor cell expressed, developmentally down-regulated 9	Nedd9	1.255	Nucleus	other			4739	18003	291044
NFIL3	nuclear factor, interleukin 3 regulated	Nfil3	1.658	Nucleus	transcription regulator			4783	18030	114519
NFKBID	NFKB inhibitor delta	Nfkbid	1.416	Nucleus	transcription regulator			84807	243910	308496
NFKBIZ	NFKB inhibitor zeta	Nfkbiz	1.778	Nucleus	transcription regulator			64332	80859	304005
NPAS4	neuronal PAS domain protein 4	Npas4	83.975	Nucleus	transcription regulator			266743	225872	266734
NPTX2	neuronal pentraxin 2	Nptx2	3.149	Extracellular Space	other	diagnosis		4885	53324	288475
NR4A1	nuclear receptor subfamily 4 group A member 1	Nr4a1	7.303	Nucleus	ligand-dependent nuclear receptor	unspecified application		3164	15370	79240
NR4A3	nuclear receptor subfamily 4 group A member 3	Nr4a3	1.821	Nucleus	ligand-dependent nuclear receptor			8013	18124	58853
OSBPL6	oxysterol binding protein like 6	Osbpl6	1.415	Cytoplasm	transporter			114880	99031	311129
OTUD1	OTU deubiquitinase 1	Otud1	1.761	Other	peptidase			220213	71198	498803
OVOL2	ovo like zinc finger 2	Ovol2	1.422	Nucleus	transcription regulator			58495	107586	296201
P4HA1	prolyl 4-hydroxylase subunit alpha 1	P4ha1	1.268	Cytoplasm	enzyme	unspecified application		5033	18451	64475
PCDH8	protocadherin 8	Pcdh8	1.313	Plasma Membrane	other			5100	18530	64865
Pde4d	phosphodiesterase 4D, cAMP specific	Pde4d	1.356	Cytoplasm	enzyme
PER1	period circadian regulator 1	Per1	2.008	Nucleus	transcription regulator		avibactam
PIGA	phosphatidylinositol glycan anchor biosynthesis class A	Piga	1.41	Cytoplasm	enzyme
PIK3R1	phosphoinositide-3-kinase regulatory subunit 1	Pik3r1	1.335	Cytoplasm	kinase
PIM3	Pim-3 proto-oncogene, serine/threonine kinase	Pim3	1.381	Cytoplasm	kinase		AZD-1208,CX-6258,LGH447,NMS-P645,PIM/FLT3 kinase inhibitor SEL24,SGI 1776,TP-3654
PLAUR	plasminogen activator, urokinase receptor	Plaur	1.403	Plasma Membrane	transmembrane receptor	diagnosis,disease progression
PLK2	polo like kinase 2	Plk2	2.141	Nucleus	kinase		PLK2 inhibitor 37
PLK3	polo like kinase 3	Plk3	1.52	Nucleus	kinase		GW843682
PLPP6	phospholipid phosphatase 6	Plpp6	1.304	Plasma Membrane	phosphatase
PRAG1	PEAK1 related, kinase-activating pseudokinase 1	Prag1	1.287	Nucleus	kinase
PRDM8	PR/SET domain 8	Prdm8	1.419	Nucleus	transcription regulator
PRR16	proline rich 16	Prr16	1.437	Other	other
PTGS2	prostaglandin-endoperoxide synthase 2	Ptgs2	14.374	Cytoplasm	enzyme	diagnosis,disease progression,efficacy,prognosis,unspecified application	acetaminophen,acetaminophen/aspirin/caffeine,acetaminophen/aspirin/codeine,acetaminophen/butalbital,acetaminophen/butalbital/caffeine,acetaminophen/butalbital/caffeine/codeine,acetaminophen/caffeine/chlorpheniramine/hydrocodone/phenylephrine,acetaminophen/caffeine/dihydrocodeine,acetaminophen/cetirizine/prednisolone,acetaminophen/clemastine/pseudoephedrine,acetaminophen/codeine,acetaminophen/dexb…
RASL11A	RAS like family 11 member A	Rasl11a	1.331	Nucleus	other
RASL11B	RAS like family 11 member B	Rasl11b	1.668	Plasma Membrane	enzyme
REM2	RRAD and GEM like GTPase 2	Rem2	1.582	Plasma Membrane	enzyme
RGS2	regulator of G protein signaling 2	Rgs2	4.072	Nucleus	enzyme
RGS4	regulator of G protein signaling 4	Rgs4	1.714	Cytoplasm	enzyme
RHEB	Ras homolog, mTORC1 binding	Rheb	1.288	Cytoplasm	enzyme
RND3	Rho family GTPase 3	Rnd3	1.726	Cytoplasm	enzyme
RSPRY1	ring finger and SPRY domain containing 1	Rspry1	1.253	Other	other
S100A8	S100 calcium binding protein A8	S100a8	1.527	Cytoplasm	other	diagnosis,efficacy,unspecified application
SYT4	synaptotagmin 4	Syt4	1.291	Cytoplasm	transporter
TBR1	T-box brain transcription factor 1	Tbr1	1.341	Nucleus	transcription regulator
TCF4	transcription factor 4	Tcf4	1.329	Nucleus	transcription regulator
TGFB1I1	transforming growth factor beta 1 induced transcript 1	Tgfb1i1	1.25	Nucleus	transcription regulator
THBS1	thrombospondin 1	Thbs1	1.498	Extracellular Space	other	diagnosis,efficacy
TIPARP	TCDD inducible poly(ADP-ribose) polymerase	Tiparp	1.64	Nucleus	enzyme		atamparib
Tlr13	toll-like receptor 13	Tlr13	1.253	Cytoplasm	other
TMEM74	transmembrane protein 74	Tmem74	1.274	Other	other
TNFAIP6	TNF alpha induced protein 6	Tnfaip6	1.284	Extracellular Space	other	unspecified application
TOB1	transducer of ERBB2, 1	Tob1	1.915	Nucleus	transcription regulator
TRIB1	tribbles pseudokinase 1	Trib1	3.118	Cytoplasm	kinase
VGF	VGF nerve growth factor inducible	Vgf	2.124	Extracellular Space	growth factor	unspecified application
VGLL3	vestigial like family member 3	Vgll3	1.288	Other	other
VGLL4	vestigial like family member 4	Vgll4	1.318	Nucleus	other
WDR37	WD repeat domain 37	Wdr37	1.516	Other	other
ZFP36	ZFP36 ring finger protein	Zfp36	1.564	Nucleus	transcription regulator
ZFP36L2	ZFP36 ring finger protein like 2	Zfp36l2	1.765	Nucleus	transcription regulator	unspecified application
ZNF281	zinc finger protein 281	Zfp281	1.407	Nucleus	transcription regulator
