## Supplementary Table 3 for "Repetitive Spreading Depolarization induces gene expression changes related to synaptic plasticity and neuroprotective pathways"

### Sheet: SD vs Sham
© 2000-2023 QIAGEN. All rights reserved.
ID	Molecules in Network	Score	Focus Molecules	Top Diseases and Functions
1	ADM,ARC,ARID1B,ARPP21,ATF3,BDNF,BHLHE40,DNAJB5,DUSP1,DUSP4,DUSP6,EGR1,EGR2,EGR3,FOS,FOSB,FOSL2,FRMD6,GADD45G,HMGCR,ID2,IFRD1,IRS2,JUN,JUNB,KCNJ2,KITLG,NR4A3,PIK3R1,PTGS2,RGS4,TAC1,THBS1,TIPARP,VGF	63	33	[Neurological Disease, Organismal Injury and Abnormalities, Tissue Morphology]
2	APEX1,APOLD1,ARC,ATF3,BTG2,CIART,CREB1,CREM,CSRNP1,DIO2,DUSP14,EGR1,EGR4,ERRFI1,FOSB,GADD45B,GADD45G,GPR3,HOMER1,IER2,IER5,INHBA,LHB,MAPK1,MAPK3,NPAS4,NPTX2,NR4A1,PARP1,PENK,PER1,REM2,RGS2,VEGFA,VGF	32	21	[Behavior, Neurological Disease, Organismal Injury and Abnormalities]
3	ACTN2,ADRB1,APP,ATP1A2,B3GNT2,BMP3,CAMK4,CCL4,Ccl7,CD14,CITED2,CXCL2,DHCR7,DNAJB1,ELK1,FGFR3,FZD1,GNAO1,Hrk,HTT,IL1R1,IRAK2,ITPR1,JUNB,KCNV1,MAPT,NCSTN,NGF,RASL11B,SNAP25,SP1,TGFB1,TOP2B,VIP,ZFP36L2	21	16	[Neurological Disease, Organismal Injury and Abnormalities, Skeletal and Muscular Disorders]
4	ADRB2,APP,ARL4D,CITED4,CREB1,DDIT4L,E2F1,EMD,FOS,FOSL2,GNAS,KLF6,levodopa,NRP1,PLK2,SYT4,ZNF281	17	11	[Nervous System Development and Function, Neurological Disease, Skeletal and Muscular System Development and Function]
5	ADAMTS1,ANTXR2,APOE,BACE1,BHLHE22,BHLHE40,Ccl2,CCND1,CDC42EP3,CDH11,cholesterol,CHSY3,DYRK3,EOMES,GRAMD1B,GRIN3A,HES1,HIF1A,IGF1,KMT2A,MYCN,NGFR,NOTCH1,NRG1,PLAU,PLAUR,PLK3,PRDM8,RHEB,RND3,S100A8,S100A9,SNCA,TRIB1,ZBTB18	14	12	[Cardiovascular System Development and Function, Organismal Development, Tissue Morphology]
6	ATXN1,ATXN1L	2	1	[Embryonic Development, Organ Development, Organismal Development]
7	FLRT3,ROBO1	2	1	[Developmental Disorder, Endocrine System Disorders, Organismal Injury and Abnormalities]
8	ADCYAP1R1,DUSP5	2	1	[Cell Cycle, Embryonic Development, Nervous System Development and Function]
9	PIGA,TCF7L2	2	1	[Cell Morphology, Cellular Development, Cellular Growth and Proliferation]
10	CC2D1A,Pde4d	2	1	[Cancer, Developmental Disorder, Hereditary Disorder]
11	AP3D1,BLOC1S5,BLOC1S6,PI4K2A,VAMP7	1	1	[Developmental Disorder, Hereditary Disorder, Metabolic Disease]

### Sheet: SD vs Contralateral
© 2000-2023 QIAGEN. All rights reserved.
ID	Molecules in Network	Score	Focus Molecules	Top Diseases and Functions
1	ADAMTS1,ARC,ARPP21,ATF3,BDNF,BHLHE40,CCKBR,Ccl7,DNAJB5,DUSP1,DUSP4,DUSP6,DYRK3,FOS,FOSB,FOSL2,FRMD6,GADD45G,HMGCR,IFRD1,IRS2,JUN,JUNB,NPAS4,NR4A1,NR4A3,P4HA1,PCDH8,PER1,PIK3R1,PLK3,S100A8,THBS1,TIPARP,VGF	65	35	[Neurological Disease, Organismal Injury and Abnormalities, Tissue Morphology]
2	ARC,ARL4D,ATF3,CITED4,DDIT4L,DIO2,EGR2,EGR4,EMD,FOS,FOSB,FOSL2,GADD45G,GDNF,GNAS,GRIA1,IER5,IL11,KLF6,levodopa,MAPK1,MAPK3,MBP,NPAS4,NPTX2,NR4A1,PENK,PLK2,PLPP6,REM2,SLC16A2,SYT4,TCF4,WDR37,ZNF281	36	24	[Behavior, Neurological Disease, Organismal Injury and Abnormalities]
3	APOLD1,APP,BTG2,CCND1,CDKN1A,CIART,CREB1,CREM,CSRNP1,cyclic AMP,dopamine,DUSP14,EGR2,ERRFI1,FLRT3,GPR19,GPR3,IER2,KLF7,L-glutamic acid,levodopa,MIDN,NFIL3,NFKBID,NTRK1,ROBO1,TMEM74	22	16	[Cell Cycle, Cellular Growth and Proliferation, Gene Expression]
4	B3GNT2,BAIAP2,BHLHE40,BMP3,CCK,CCL2,CDC42EP3,DNAJB1,DRD3,EGR3,FBXW7,GINS2,GRAMD1B,HLA-DRB5,HS3ST2,HTT,IL1B,JUNB,KCNJ2,LMO7,MAS1,NFKBIZ,NOTCH1,NTS,OPRK1,PLAUR,PRKCD,RGS14,RND3,RPS6KA5,SLC6A3,SNCA,SYN1,TBR1,TGFB1I1	21	17	[Neurological Disease, Organismal Injury and Abnormalities, Psychological Disorders]
5	ADCYAP1,ADCYAP1R1,ADRB1,AFP,APEX1,CCL2,CD14,CXCL2,DUSP5,EGR1,EGR2,EGR4,FZD1,GNB4,ID2,IL1R1,IL6R,KCNV1,Map3k7,MAPK1,MAPK3,NGF,PARP1,PLAGL1,PTGS2,RASL11B,RGS2,RRAD,SP1,SRF,TET1,TGFB1,TGFBR3,TRPV1,ZFP36	18	15	[Cellular Development, Cellular Growth and Proliferation, Hematological System Development and Function]
6	ADM,ALOX5,APEX1,APP,ATP1A2,BACE1,BOC,CALCA,CD68,CHODL,CITED2,ELK1,EPHB1,ESR2,FOS,histamine,Hrk,IL18,INHBA,JUNB,KDM6B,MAFF,Nrg1,PARP1,PIGA,PIM3,RGS4,RHEB,SCN7A,SHH,SNAP25,TCF7L2,UBE2G1,XAF1,ZFP36L2	15	13	[Cellular Development, Cellular Growth and Proliferation, Organ Development]
7	ANTXR2,BHLHE22,CHSY3,DUSP10,GCNT4,KMT2A,MKX,PRDM8,TRIB1,ZBTB18	7	5	[Cellular Movement, Embryonic Development, Nervous System Development and Function]
8	LBH,OGT	1	1	[Carbohydrate Metabolism, Cell Cycle, Connective Tissue Development and Function]
9	FLRT2,IL4R	1	1	[Cellular Function and Maintenance, Hematological System Development and Function, Immunological Disease]
10	CC2D1A,Pde4d	1	1	[Cancer, Developmental Disorder, Hereditary Disorder]
