## Supplementary Table 4 for "Repetitive Spreading Depolarization induces gene expression changes related to synaptic plasticity and neuroprotective pathways"

### Sheet: SD vs Sham
Diseases or Functions Annotation	p-value	Activation z-score	Molecules	# Molecules
Proliferation of neuroglia	0.00204	0.068	BDNF,CXCL2,EGR2,ID2,RND3	5
Differentiation of neuroglia	0.00708	0.784	BDNF,EGR2,FGFR3,ID2,RHEB	5
Dendritic growth/branching	0.000278	1.09	ARC,ATF3,BDNF,EGR1,FGFR3,PLK2,PTGS2,REM2,SYT4,VGF	10
Axonogenesis	0.00923	1.412	ATF3,BDNF,EGR3,FOS,JUN,KCNJ2	6
Branching of neurons	1.5e-05	1.587	ARC,ATF3,BDNF,EGR1,EGR3,FGFR3,FOS,JUN,PLK2,PTGS2,REM2,SYT4,VGF	13
Outgrowth of neurites	0.0255	1.772	BDNF,EGR3,FGFR3,GPR3,HMGCR,THBS1	6
Development of neural cells	7.62e-07	1.912	ADAMTS1,ADRB2,ARC,ATF3,BDNF,BLOC1S6,BTG2,EGR1,EGR2,EGR3,FGFR3,FLRT3,FOS,FZD1,ID2,JUN,KCNJ2,PLK2,PTGS2,REM2,RGS2,SYT4,THBS1,VGF	24
Branching of axons	0.00252	1.922	ATF3,BDNF,EGR3,FOS	4
Branching of neurites	6.03e-05	1.924	ARC,ATF3,BDNF,EGR1,EGR3,FGFR3,FOS,PLK2,PTGS2,REM2,SYT4,VGF	12
Growth of dendrites	0.00127	1.985	BDNF,EGR1,FGFR3,VGF	4
Neuritogenesis	4.43e-06	2.048	ADAMTS1,ARC,ATF3,BDNF,BLOC1S6,BTG2,EGR1,EGR3,FGFR3,FLRT3,FOS,FZD1,JUN,KCNJ2,PLK2,PTGS2,REM2,RGS2,SYT4,VGF	20
Differentiation of neural cells	0.000945	2.183	ARPP21,BDNF,BTG2,EGR2,FGFR3,GADD45G,ID2,INHBA,RHEB	9
Development of neurons	1.3e-06	2.224	ADAMTS1,ADRB2,ARC,ATF3,BDNF,BLOC1S6,BTG2,EGR1,EGR2,EGR3,FGFR3,FLRT3,FOS,FZD1,JUN,KCNJ2,PLK2,PTGS2,REM2,RGS2,SYT4,THBS1,VGF	23
Diseases or Functions Annotation	p-value	Activation z-score	Molecules	# Molecules
Cell death of hippocampal neurons	0.0015	-1.958	ATF3,BDNF,JUNB,KLF6	4
Apoptosis	9.12e-08	-1.197	ATF3,BDNF,CITED2,CXCL2,DUSP1,EGR1,EGR2,FOS,GADD45G,ID2,JUN,KLF6,PIK3R1,PTGS2,TAC1	15
Neuronal cell death	8.64e-06	-0.903	ATF3,BDNF,DUSP1,EGR1,FOS,ID2,INHBA,JUN,JUNB,KLF6,PIK3R1,PTGS2,TAC1,THBS1,VGF	15
Cell death of cerebral cortex cells	0.00133	-0.838	ATF3,BDNF,DUSP1,JUN,JUNB,KLF6,PTGS2	7
Apoptosis of neuroglia	0.00107	-0.152	BDNF,CXCL2,EGR2,PTGS2	4
Apoptosis of sympathetic neuron	6.08e-05	-0.145	BDNF,DUSP1,JUN,PIK3R1	4
Apoptosis of granule cells	0.000199	0.063	BDNF,EGR1,FOS,JUN	4
Cell death of cortical neurons	0.0346	0.173	BDNF,DUSP1,JUN,PTGS2	4
Cell viability of cerebral cortex cells	0.00112	1.126	BDNF,EGR1,JUN,VGF	4
Survival of cephalic neurons	0.00112	1.126	BDNF,EGR1,JUN,VGF	4
Survival of neural cells	0.0188	1.475	BDNF,EGR1,FOS,JUN,VGF	5
Cell viability	0.0203	1.475	BDNF,EGR1,FOS,JUN,VGF	5

### Sheet: SD vs Contralateral
Diseases or Functions Annotation	p-value	Activation z-score	Molecules	# Molecules
Proliferation of neuroglia	0.00193	-0.314	ADCYAP1,BDNF,CXCL2,EGR2,ID2,RND3	6
Formation of dendritic spines	0.0147	0.577	ARC,BDNF,MAPKAPK5,PLK2,REM2	5
Formation of dendrites	0.0284	0.577	ARC,BDNF,EGR1,KLF7,MAPKAPK5,PLK2,REM2	7
Growth of dendrites	0.00487	1.082	ADCYAP1,BDNF,EGR1,VGF	4
Dendritic growth/branching	0.000413	1.09	ADCYAP1,ARC,ATF3,BDNF,EGR1,MAPKAPK5,NR4A1,PLK2,PTGS2,REM2,SYT4,VGF	12
Density of dendritic spines	0.02	1.165	ADCYAP1,ATF3,BDNF,PTGS2	4
Axonogenesis	0.0156	1.412	ATF3,BDNF,EGR3,FOS,JUN,KCNJ2,KLF7	7
Branching of neurons	5.32e-05	1.587	ADCYAP1,ARC,ATF3,BDNF,EGR1,EGR3,FOS,JUN,MAPKAPK5,NR4A1,PLK2,PTGS2,REM2,SYT4,VGF	15
Proliferation of neural cells	0.00537	1.627	ADCYAP1,BDNF,BTG2,CXCL2,EGR1,EGR2,EGR3,GPR3,HMGCR,ID2,KLF7,NPAS4,RND3,THBS1,VGF	15
Neuritogenesis	5.03e-06	1.913	ADAMTS1,ADCYAP1,ARC,ATF3,BDNF,BOC,BTG2,EGR1,EGR3,FLRT3,FOS,FZD1,JUN,KCNJ2,KLF7,MAPKAPK5,NR4A1,PLK2,PRAG1,PTGS2,REM2,RGS2,SYT4,TBR1,VGF	25
Branching of axons	0.00933	1.922	ATF3,BDNF,EGR3,FOS	4
Branching of neurites	0.000164	1.924	ADCYAP1,ARC,ATF3,BDNF,EGR1,EGR3,FOS,MAPKAPK5,NR4A1,PLK2,PTGS2,REM2,SYT4,VGF	14
Outgrowth of neurites	0.0169	1.988	ADCYAP1,BDNF,EGR3,GPR3,HMGCR,KLF7,NPAS4,THBS1	8
Growth of neurites	0.0122	2.238	ADCYAP1,BDNF,EGR1,EGR3,GPR3,HMGCR,KLF7,NPAS4,THBS1,VGF	10
Development of neurons	1.27e-06	2.286	ADAMTS1,ADCYAP1,ARC,ATF3,BDNF,BOC,BTG2,EGR1,EGR2,EGR3,FLRT3,FOS,FZD1,JUN,KCNJ2,KLF7,MAPKAPK5,NPAS4,NR4A1,PCDH8,PLK2,PRAG1,PTGS2,REM2,RGS2,SYT4,TBR1,THBS1,VGF	29
Diseases or Functions Annotation	p-value	Activation z-score	Molecules	# Molecules
Cell death of hippocampal neurons	8.02e-05	-2.41	ADCYAP1,ATF3,BDNF,JUNB,KLF6,NPAS4	6
Apoptosis	4.95e-07	-2.003	ADCYAP1,ATF3,BDNF,CITED2,CXCL2,DUSP1,EGR1,EGR2,FOS,GADD45G,ID2,JUN,KLF6,KLF7,PIK3R1,PTGS2,TBR1	17
Neuronal cell death	1.68e-05	-1.974	ADCYAP1,ATF3,BDNF,DUSP1,EGR1,FOS,ID2,INHBA,JUN,JUNB,KLF6,KLF7,NFIL3,NPAS4,PIK3R1,PTGS2,THBS1,VGF	18
Cell death of cerebral cortex cells	0.000146	-1.589	ADCYAP1,ATF3,BDNF,DUSP1,JUN,JUNB,KLF6,NFIL3,NPAS4,PTGS2	10
Degeneration of neurons	0.0309	-0.66	BDNF,IRS2,JUN,NFIL3,NR4A3,PTGS2,RHEB	7
Cell death of neuroglia	0.00234	-0.339	BDNF,CXCL2,EGR2,JUN,PTGS2	5
Cell death of cortical neurons	0.033	-0.283	BDNF,DUSP1,JUN,NFIL3,PTGS2	5
Apoptosis of granule cells	6.06e-05	-0.266	ADCYAP1,BDNF,EGR1,FOS,JUN	5
Apoptosis of neuroglia	0.00413	-0.152	BDNF,CXCL2,EGR2,PTGS2	4
Apoptosis of sympathetic neuron	0.000254	-0.145	BDNF,DUSP1,JUN,PIK3R1	4
Cell viability of hippocampal neurons	0.00023	1.124	ADCYAP1,BDNF,EGR1,JUN	4
Cell viability of cerebral cortex cells	0.000519	1.413	ADCYAP1,BDNF,EGR1,JUN,VGF	5
Survival of cephalic neurons	0.000519	1.413	ADCYAP1,BDNF,EGR1,JUN,VGF	5
Survival of neural cells	0.0241	1.774	ADCYAP1,BDNF,EGR1,FOS,JUN,VGF	6
Cell viability	0.0263	1.774	ADCYAP1,BDNF,EGR1,FOS,JUN,VGF	6
